# Phenotypic and genetic heterogeneity of *Acinetobacter baumannii* in the course of a chronic infection

**DOI:** 10.1101/2024.05.22.595333

**Authors:** Léa Bednarczuk, Alexandre Chassard, Julie Plantade, Xavier Charpentier, Maria-Halima Laaberki

## Abstract

*Acinetobacter baumannii* is a nosocomial pathogen associated with various infections, including urinary tract infections (UTIs). In the course of an infection, *A. baumannii* is known to rapidly become resistant to antibiotic therapy, but much less is known about possible adaptation without antibiotic pressure. Through a retrospective study, we investigated within-host genetic diversity during a subclinical five-year UTI in an animal-patient after withdrawal of colistin treatment. We conducted whole-genome sequencing and phenotypic assays on seventeen clonally related isolates from the Sequence Type 25 lineage. Phylogenomic analysis revealed their proximity with animal and human strains from the same country suggesting zoonotic transmission (France). In this case study, the clonally related strains presented variations in genome sizes and nucleotide sequences. Over the course of the infection, *A. baumannii* underwent genome reduction through insertion sequence (IS) recombination, phage excision, or plasmid curing. Alongside this global genome reduction, we observed an expansion of IS*17*, initially located on the endogenous large plasmid. Genetic variations were mainly located in biofilm formation and metabolism genes. We observed repeated variation affecting three biofilm genes and two adhesion operons associated with weak biofilm-forming capacity. Conversely, only two metabolic genes were recurrently affected and phenotypic assays indicated a rather stable metabolism profile between the isolates suggesting minor adaptations to its host. Lastly, an overall decreased antibiotic resistance – expected in the absence of antibiotic treatment - contrasted with a conserved colistin resistance due to a *pmrB* mutation among the isolates.

**Impact statement:** This study brings a new insight on the genome evolution of the opportunistic pathogen *Acinetobacter baumannii* during a five-year urinary tract infection in the absence of antibiotic treatment. It relies on genomic and phenotypic analyses of multiple isolates from the same animal-patient highlighting the necessity of studying bacterial diversity as opposed to solely on single-isolate approaches. Over the course of the infection, we observed a reduction in genome size, resulting however in a limited loss of metabolism flexibility, but we observed recurrent loss in adhesion capacities and antibiotic resistance. However, this study stands out by the unexpected conserved colistin resistance of the study isolates in the absence of treatment.

**Data summary:** The newly sequenced genomes are listed in Table S1, these genomes have been submitted to the NCBI and their BioProject number is PRJNA1100485. The publicly available genomes of bacteria from human and animal origin used in this study are listed in Table S2 All the supplementary tables are available in the Supplementary Material File.
