## Supplemental tables for "Phenotypic and genetic heterogeneity of *Acinetobacter baumannii* in the course of a chronic infection"

### Sheet: Table S1
TABLE S1. Isolation medium, chromosome and plasmid sizes (in bp) and number of SNP in comparison to F14-11 of the study strains.
	Strain	Date of isolation	Isolation medium	Chromosome size	Plasmid size	SNPs
				(Accession number)	(Accession number)
Longitudinal strains	F14-11	2014-11-01	blood agar	4,061,790 (CP151719.1)	145509	0
					(CP151720.1)
	F15-01A	2015-01-01	blood agar	4063881	145508	3
				(CP151717.1)	(CP151718.1)
	F15-01B	2015-01-01	blood agar	4063898	145508	5
				(CP151715.1)	(CP151716.1)
	F15-02	Feb-2015	blood agar	4062013	145508	5
				(CP151713.1)	(CP151714.1)
	F15-06	June-2015	blood agar	4029029	145709	19
				(CP151711.1)	(CP151712.1)
	F16-05	May-2016	blood agar	4060980	145522	5
				(CP151709.1)	(CP151710.1)
	F18-02	Feb-2018	blood agar	4018678	145508	3
				(CP151707.1)	(CP151708.1)
	F19-02	Feb-2019	blood agar	3974547	146537	4
				(CP151705.1)	(CP151706.1)
Synchronic strains	F19-10-2	2019-10-01	LB-agar	4015145	-	76
				(CP151704.1)
	F19-10-CH3	2019-10-01	CHROMagar	4027485	145482	64
				(CP151694.1)	(CP151695.1)
	F19-10-4	2019-10-01	LB-agar	3687116	132823	22
				(CP151702.1)	(CP151703.1)
	F19-10-CH6	2019-10-01	CHROMagar	4017757	127468	34
				(CP151692.1)	(CP151693.1)
	F19-10-MH6	2019-10-01	Mueller-Hinton-agar	3692337	131775	22
				(CP151697.1)	(CP151698.1)
	F19-10-8	2019-10-01	LB-agar	3971674	132530	36
				(CP151700.1)	(CP151701.1)
	F19-10-CH8	2019-10-01	CHROMagar	3984359	145482	59
				(CP151690.1)	(CP151691.1)
	F19-10-9	2019-10-01	LB-agar	4013624	-	78
				(CP151699.1)
	F19-10-MH12	2019-10-01	Mueller-Hinton-agar	3877559	-	62
				(CP151696.1)

### Sheet: Table S2
TABLE S2. Chromosome and contig sequences used in phylogenetic analysis of ST25 strains closely related to F14-11, with BLAST outputs showing coverage and percentage identity of plasmid or contig sequences against the pF14-11 reference.
Strain	Sequences (accession number)	Coverage of pF14-11	Identity to pF14-11
VB82	Chromosome (CP050385.1)	0.97	1
	Plasmid: pVB82_1 (CP050386)
HWBA8	Chromosome (CP020597.1)	0.96	1
	Plasmid: pHWBA8_1 (CP020596)
40288-CIRI	Chromosome (CP151688.1)	1	0.9999
	Plasmid: p40288-CIRI (CP151689)
Cl107	Chromosome (CP098521.1)	1	0.9999
	Plasmid: pCl107 (CP098522)
UPAB1	Chromosome (CP032215.1)	0.65	0.9995
	Plasmid: pAB5 (CP032216, CP032218, CP032219)
16A1524	Contigs (GCA_030377255)	1	1
NM3	Contigs (GCA_001007725)	1	1
17021	Contigs (GCA_022241165)	0.99	1
AB23	Contigs (GCA_023896455)	0.87	1
741019	Contigs (GCA_001007775)	0.99	0.9999
545_16	Contigs (GCA_015536865)	0.99	0.9999
CCBH28244	Contigs (GCA_015666535)	0.98	0.9999
Ab376	Contigs (GCA_012524275)	0.98	0.9999
17A1904	Contigs (GCA_020256045)	0.97	0.9999
A-71.198	Contigs (GCA_009829555)	0.94	0.9999
18A2070	Contigs (GCA_020256005)	0.96	0.9998
A15	Contigs (GCA_014531345)	0.99	0.9997
2992	Contigs (GCA_008709655)	0.99	0.9995
A-71.192	Contigs (GCA_009829595)	0.95	0.9987
OIFC143	Contigs (GCA_000278665)	0.73	0.9913
Cl79	Contigs (GCA_000516635)	0.83	0.9912
Naval18	Contigs (GCA_000214965)	0.82	0.9912
107m	Contigs (GCA_000493615)	0.01	0.7498

### Sheet: Table S3
TABLE S3. All the genetic variations identified in the study strains in comparison to the first isolate (F14-11).
GENIC VARIATIONS								INTERGENIC VARIATIONS
Gene	Position	Strains	Size	Type	Replicon	Product		Replicon	Position	Strains	Size	Type	Upstream		Downstream
transposase gene	13306	F19-10-4	601	deletion	Plasmid	transposase of ISAba34							Gene	Product	Gene	Product
transposition gene	18898	F19-10-8	406 115	insertion deletion		transposition protein		Plasmid	12704	F19-10-MH6	601	deletion	ATPase gene	ATPase	transposase gene	transposase
transposition gene	19309	F19-10-CH6	225	deletion		transposition protein			14345	F16-05, F19-02, F19-10-CH6, F19-10-MH6, F19-10-8	204	insertion	ABUW_3803	putative transposase (ISN1)	higB-2	Toxin HigB-2
aacA-aphD	24342	F19-02	982	insertion		Bifunctional AAC/APH			14488	F15-06, F19-10-4	205	insertion
hypothetical	41897	F19-10-CH3	1	snp		Unknown			19535	F19-10-8	225	deletion	Transposition gene	Transposition protein	rcr2	IS91-like element ISVsa3 family transposase
hypothetical	57130	F19-10-MH6	1052	insertion		Unknown			24188	F19-02	154	deletion	Transposition gene	Transposition protein	aacA-aphD	Bifunctional AAC/APH
sasA	67927	F19-10-8	1491	insertion		predicted cell-wall-anchored proteinsertionasA (LPXTG motif)			27244	F19-10-CH3, F19-10-CH8	29	deletion	aacA-aphD	Bifunctional AAC/APH	hypothetical	Unknown
	67928		246	deletion					107681	F19-10-4	1052	insertion	ABUW_3658	hypothetical	hypothetical	Unknown
5S ribosomal RNA gene	23503	F19-10-MH12	1	snp	Chromosome	5S ribosomal RNA			141880	F19-10-CH6	6	insertion	transposase gene	Transposition protein	DNA-binding ATP-dependent protease gene	DNA-binding ATP-dependent protease
yliI	59702	F19-10-2, F19-10-9	1	snp		glucose sorbosone dehydrogenase		Chromosome	177259	F19-10-4	1	snp	hvrA	Putative DNA binding protein	ABUW_3608	general secretion pathway protein
hutC	80540	F19-10-CH6, F19-10-8	1	snp		histidine utilization repressor			203695	F19-10-MH12	1	snp	ABUW_3583	Putative outer membrane protein W	ABUW_3582	hypothetical
ABUW_0082	89733	F19-10-CH6, F19-10-8	1	snp		X-Pro dipeptidyl-peptidase			353079	F19-10-MH12	1	snp	ABUW_3450	endonuclease/exonuclease/phosphatase	dctA	C4-dicarboxylate transport protein
	90405	F19-10-9	1						376760	F19-10-2, F19-10-9	1	snp	purU	formyl tetrahydrofolate deformylase	tonB	Siderophore-mediated iron transport protein
glmS	93459	F16-05	1	snp		glutamine-fructose-6-phosphate transaminase (isomerizing)			401066	F19-10-CH6, F19-10-8, F19-10-MH12	1	snp	bfrD	Putative ferric siderophore receptor protein	tig	trigger factor
xerD	152569	F19-10-CH3, F19-10-CH8	1	snp		tyrosine recombinase XerD			401085	F19-10-MH12	4	insertion
rpoC	198111	F19-10-CH6, F19-10-8	1	snp		DNA-directed RNA polymerase, beta' subunit			457465	F19-10-2, F19-10-CH3, F19-10-CH8, F19-10-9	2	deletion	ilvC	ketol-acid reductoisomerase	ABUW_3354	ggdef domain/ealdomain protein
pcaU	227170	F19-10-MH12	1	snp		transcriptional regulator, IclR family			600981	F19-10-CH3, F19-10-CH8	1	snp	hypothetical	Unknown	filC	Pilus assembly protein FilC
recN	233424	F19-10-MH12	2	deletion		DNA repair protein RecN			601003	F19-10-CH6, F19-10-8	1	snp
ABUW_3450	352354	F19-10-MH12	1	snp		endonuclease / exonuclease / phosphatase			621964	F19-10-2, F19-10-CH3, F19-10-CH8, F19-10-9	1	snp	argJ	glutamate N-acetyltransferase/amino-acid acetyltransferase	nadA	quinolinate synthetase complex, A subunit
bfrD	399565	F19-10-MH12	1	snp		Putative ferric siderophore receptor protein			999117	F19-10-2, F19-10-CH3, F19-10-CH8, F19-10-9	1	snp	rubA	rubredoxin	ABUW_2901	activator of HSP90 ATPase
macB	445395	F19-10-MH12	1	snp		macrolide export ATP-binding / permease protein MacB			1234233	F19-10-CH6, F19-10-8	1	snp	ABUW_2700	hypothetical	ABUW_2699	hypothetical
ABUW_3354	459365	F16-05	1	snp		ggdef domain / eal domain protein			1249999	F19-10-2, F19-10-9	1	snp	ABUW_2678	17 kDa surface antigen	hypothetical	Unknown
Transposase gene	467027	F19-10-MH12	1	snp		Transposase			1402492	F19-10-CH3, F19-10-CH8	2	deletion	ABUW_2553	hypothetical	ABUW_2551	Dihydrodipicolinate synthetase
rsfS	529063	F19-10-2, F19-10-9	1	snp		Ribosomal silencing factor RsfS			1413342	F19-10-MH12	3	deletion	aldH	aldehyde dehydrogenase	yveA	amino acid transporter
hyi	529953	F19-10-2, F19-10-9	1	snp		hydroxypyruvate isomerase			1570584	F19-10-CH3, F19-10-CH8	1	snp	cioA	cytochrome bd ubiquinol oxidase, subunit I	ABUW_2387	hypothetical
panC	546212	F19-10-2, F19-10-CH3, F19-10-CH8, F19-10-9	1	snp		pantoate-beta-alanine ligase			1861740	F18-02, F19-02	1	snp	rnd	ribonuclease D	ABUW_2145	hypothetical
ABUW_3294	546945	F19-10-MH12	1	snp		Nucleotide-binding protein			1918657	F19-10-2, F19-10-9	1	snp	ABUW_0797	lipoprotein, putative	ABUW_2093	GntP family transporter
	546954	F19-10-2, F19-10-CH3, F19-10-CH8, F19-10-9	2	insertion					1926615	F19-10-2, F19-10-9	1	snp	bacC	short chain dehydrogenase	ABUW_2087	oxygenase subunit
ohr	579599	F19-10-CH3, F19-10-CH8	1	snp		Putative organic hydroperoxide resistance protein			2198987	F19-10-CH3	1	snp	aro1	3-deoxy-7-phosphoheptulonate synthase	ABUW_1815	hypothetical
filE	604244	F19-10-CH6	1	snp		Pilus assembly protein FilE			2237481	F19-10-MH12	1	snp	ABUW_1773	alpha/beta hydrolase	fruB	multiphosphoryl transfer protein
rtsA	661813	F19-10-2, F19-10-9	1	snp		Response regulator in two-component regulatory system with RstB			2254744	F19-10-MH12	1	snp	aprA	Putative alkaline serine protease	ABUW_1758	hypothetical
pleD	665628	F19-10-2, F19-10-9	1	snp		Response regulator			2295760	F19-10-MH12	1	snp	ABUW_1714	transcriptional regulator, HxlR family	moeA	Molybdopterin molybdenumtransferase
yeiE	683416	F19-10-2, F19-10-CH3, F19-10-CH8, F19-10-9	1	snp		transcriptionalregulator, LysR family			2390338	F19-10-CH3	1	snp	aceI	Short-chain diamines transporter	aceR	HTH-type transcriptional regulator AceR
ABUW_3135	711850	F19-10-2, F19-10-CH3, F19-10-CH8, F19-10-9	1	snp		cytochrome cassembly protein			2498966	F19-10-2, F19-10-9	1	snp	hfq	host factor Hfq	miaA	tRNA delta(2)-isopentenylpyrophosphate transferase
rluB	733600	F19-10-2, F19-10-9	1	snp		ribosomal large subunit pseudouridine synthase B			2623064	F19-10-2, F19-10-9	1	snp	csuA/B	Fimbrial major subunit CsuA/B family protein	ABUW_1486	transcriptional regulator, TetR family protein
hypothetical	744622	F19-10-2, F19-10-9	1	snp		Unknown			2645163	F18-02, F19-02	2	deletion	hypothetical	Unknown	hypothetical	Unknown
prs	748345	F19-10-CH6, F19-10-8	1	snp		phosphoribosyl pyrophosphate synthetase			2688295	F19-10-2, F19-10-9	1	snp	thiG	thiazole biosynthesis protein ThiG	hypothetical	Unknown
ABUW_3090	750782	F18-02, F19-02	1	snp		O-linked N-acetylglucosamine transferase OGT			2688383	F19-10-MH12	1	snp
	750788		1						2692291	F19-10-CH6, F19-10-8	1	snp	norR	Anaerobic nitric oxide reductase transcription regulator NorR	rnz	ribonuclease Z
algC	803644	F19-10-MH12	1	snp		phosphomannomutase			2713672	F19-10-2, F19-10-9	1	snp	ABUW_1356	MutT/NUDIX family protein	hemp	Hemin transporter HemP
ABUW_3039	805669	F19-10-2, F19-10-9	1	snp		GNAT family N-acetyltransferase			2729458	F19-10-9	1	snp	hisJ	histidine-binding periplasmic protein	yhjC	Transcriptional regulator, LysR family
fur	810016	F19-10-MH12	1	snp		ferricuptake regulation protein			2754481	F18-02, F19-02	1	snp	map1	methionine aminopeptidase, type I	ompW	OmpW family protein
pilT	811917	F19-10-MH12	1	snp		twitching mobility protein			2761878	F19-10-2, F19-10-CH3, F19-10-CH8, F19-10-9	1	snp	lipA1	lipoic acid synthetase	fadE	acyl-CoA dehydrogenase
emrB	825802	F19-10-MH12	1	snp		multidrug resistance protein B			2926509	F19-10-CH6, F19-10-8	2	deletion	icd	isocitrate dehydrogenase, NADP-dependent	rluE	Pseudouridine synthase
yejK	884399	F19-10-CH3, F19-10-CH8	1	snp		Nucleoid-associated protein YejK			3086114	F19-10-MH12	1	snp	ABUW_0925	lytic transglycosylase, catalytic	htpX	heat shock protein htpX
mcpII	944588	F19-10-MH12	1	snp		glyoxalase			3396931	F19-10-MH12	5	complex	16S ribosomal RNA gene	16S ribosomal RNA	ABUW_0507	hypothetical
catD	948534	F19-10-2, F19-10-9	1	snp		putative hydrolase			3400387	F19-10-MH12	1	snp	ABUW_0504	Ser/Thr protein phosphatase family protein	plD	Phospholipase D
cysN	1006449	F19-10-MH12	1	snp		sulfate adenylyltransferase subunit 1			3433746	F19-10-CH6, F19-10-8	1	snp	ABUW_0468	hypothetical	mdh	malate dehydrogenase
rsmD	1021880	F19-10-9	1	snp		Ribosomal RNA small subunit methyltransferase D			3583322	F19-10-CH6, F19-10-8, F19-10-MH12	3	deletion	ABUW_0307	hypothetical	bfr1	bacterioferritin
pepP	1040770	F19-10-CH3, F19-10-CH8	1	snp		X-Pro aminopeptidase			3631310	F19-10-CH6, F19-10-8	1	snp	ABUW_0265	cation efflux system protein	czcN	Protein-S-isoprenylcysteine methyltransferase
mltD	1057383	F19-10-9	1	snp		lytic transglycosylase			3758205	F19-10-2, F19-10-9	1	snp	ftsA	cell division protein FtsA	ftsQ	cell division protein FtsQ
	1057757		1						3954509	F19-10-MH12	1	snp	hypothetical	Unknown	hypothetical	Unknown
	1058096	F19-10-CH3, F19-10-CH8	1						4023648	F19-10-2, F19-10-9	1	snp	ABUW_3865	putative flavoprotein	5S ribosomal RNA gene	5S ribosomal RNA
hypothetical	1092091	F19-10-CH6, F19-10-8	1	snp		Unknown			17536	F19-02	66	deletion	tyrS	tyrosyl-tRNA synthetase	16S ribosomal RNA gene	16S ribosomal RNA
calB	1114615		1	snp		aldehyde dehydrogenase			17545	F19-10-MH6	57	deletion
hcaK	1136699	F15-01B, F15-02, F15-06, F19-10-2, F19-10-CH3, F19-10-4, F19-10-CH6, F19-10-MH6, F19-10-8, F19-10-CH8, F19-10-9, F19-10-MH12	1	snp		3-hydroxyphenylpropionic acid transporter			17554	F19-10-CH3, F19-10-4, F19-10-CH8	48	deletion
hcaR	1137422	F19-10-CH6, F19-10-8	1	snp		transcriptional regulator, MarR-family			17589	F19-10-MH12	20	insertion
benP2	1141071	F19-10-CH3, F19-10-CH8	1	snp		benzoate transport porin BenP			17591	F15-01A, F19-10-2	9	deletion
hapE	1163317	F19-10-4, F19-10-MH6	1	snp		Putative flavin-binding monooxygenase			17597	F15-01B, F15-02, F18-02, F19-10-CH6	9	insertion
csrA	1169719	F19-10-CH6, F19-10-8	1	snp		carbon storage regulator			17830	F19-10-4	5747	insertion
alaS	1171454	F19-10-2, F19-10-9	1	snp		alanyl-tRNA synthetase			17830	F19-10-4	5643	deletion
	1173440	F19-10-CH6, F19-10-8	1						17881	F19-10-MH6	5696	insertion
ABUW_2740	1181914	F15-06	2	deletion		OsmC-like protein			17881	F19-10-MH6	5565	deletion
pyrX	1192159	F19-10-CH3	1	snp		dihydroorotase			18059	F19-10-2, F19-10-CH3, F19-10-CH8	5518	insertion
hypothetical	1266110	F19-10-MH12	2	insertion		Unknown			18059	F19-10-2, F19-10-CH3, F19-10-CH8	5421	deletion
lptB	1299034	F19-10-MH12	1	snp		ABC transporter, ATP-binding protein			18159	F19-10-9	5418	insertion
cyaD	1303869	F19-10-MH12	1	snp		membrane spanning export protein			18159	F19-10-9	5350	deletion
	1304086	F19-10-CH6, F19-10-8	1						123747	F19-10-MH12	1043	insertion	ABUW_0564	AAA ATPase	blaOXA-133	beta-lactamase OXA-23
	1304091	F15-01B	1								2868	deletion
ybiF	1313214	F19-10-CH3, F19-10-CH8	1	snp		inner membrane transport protein YbiF			125852	F19-10-CH3, F19-10-CH8	2402	deletion	transposase gene	Transposition protein	ABUW_3658	hypothetical
ybgK	1331800	F19-10-MH12	1	snp		allophanatehydrolase			127983	F19-10-9	8448	deletion	ABUW_3658	hypothetical	comM	Competence protein ComM
ABUW_2582	1361019	F19-10-2, F19-10-9	1	snp		DUF4440 domain-containing protein			176749	F19-10-MH12	1052	insertion	ysmA	thioesterase superfamily protein	hvrA	Putative DNA binding protein
icmF	1382155	F19-10-CH6, F19-10-8	1	snp		typeVI secretion protein IcmF			177256	F19-10-4	371	deletion	hvrA	Putative DNA binding protein	ABUW_3608	general secretion pathway protein
dcaS	1473682	F19-10-2, F19-10-9	1	snp		transcriptional regulator, IclR family			203672	F19-10-4, F19-10-MH6	1193	insertion	ABUW_3583	Putative outer membrane protein W	ABUW_3582	hypothetical
ABUW_2322	1641301	F19-10-MH12	2	deletion		phage integrase			406563	F19-10-MH12	1051	insertion	ABUW_3398	hypothetical	fumA	fumarate hydratase
papC	1650401	F19-10-2, F19-10-9	1	snp		fimbrial protein			584455	F19-10-MH12	1471	insertion	vacJ	VacJ family lipoprotein	16S ribosomal RNA
ABUW_2302	1660771	F19-10-2, F19-10-9	1	snp		transcriptional regulator, XRE family			615869	F19-10-MH12	1051	insertion	ABUW_3229	hypothetical	pcoA	copper resistance protein A
ABUW_2270	1692643	F19-02	1	snp		Lipoprotein			623803	F19-10-CH6	7	insertion	tRNA-Pro		add2	adenosine deaminase
ostA	1696163	F19-10-2	1	snp		organic solvent tolerance protein			623833	F15-02	7	deletion
gspK	1712003	F19-10-CH6, F19-10-8, F19-10-MH12	1	snp		general secretion pathway protein K			623899	F18-02	7	insertion
hibcH	1712364	F19-10-MH12	1	snp		Enoyl-CoA hydratase			623906	F19-10-4	67	deletion
	1714219	F19-10-MH12	1						623916	F19-02	32	insertion
	1732617	F19-10-CH6, F19-10-8	1						623921	F19-10-9	14	insertion
ppiD	1765571	F19-10-2, F19-10-9	1	snp		peptidyl-prolyl cis-trans isomerase			623923	F19-10-MH12	25	deletion
acoA	1875749	F19-10-CH3	1	snp		acetoin:2,6-dichlorophenolindophenol oxidoreductase alpha subunit			623924	F19-10-2	7	insertion
gltC	1914659	F19-10-CH3, F19-10-CH8	1	snp		transcriptionalregulator, LysR family			623941	F15-06	7	insertion
hypothetical	1955643	F19-10-8	1	snp		Unknown			623943	F19-10-8	25	insertion
cupC	1959422	F15-01B, F15-06, F19-10-2, F19-10-CH3, F19-10-CH6, F19-10-MH6, F19-10-8, F19-10-CH8, F19-10-9, F19-10-MH12	2	deletion		outer membranefimbrial usher protein			844958	F19-10-MH12	1043	insertion	ABUW_1281	hypothetical	hypothetical
	1960690	F15-02	2						891183	F19-10-MH12	1052	insertion	ABUW_2992	hypothetical	putative type I restriction enzyme P M gene	putative type I restriction enzymeP M protein
	1961307	F16-05	2						934606	F19-10-9	1052	insertion	fbp	Peptidyl-prolyl cis-trans isomerase	pgaB	Biofilm PGA synthesis lipoprotein PgaB
msbA	1976399	F19-10-CH3, F19-10-CH8	1	snp		lipidA export permease/ATP-binding protein MsbA			934615	F19-10-2	1052	insertion
ssuA	1991149	F19-10-MH12	5	complex		Sulfonate / nitrate / taurine transport system substrate-binding protein			998915	F19-10-9	33	insertion	rubA	rubredoxin	ABUW_2901	activator of HSP90 ATPase
ssuD	1991829	F19-10-CH3, F19-10-CH8	1	snp		alkanesulfonate monooxygenase			998949	F19-10-9	33	deletion
	2002880	F19-10-MH12	1						999070	F19-10-2	16550	deletion
oruR	2014835	F19-10-MH12	1	snp		AraC family transcriptional regulator			1084606	F19-10-MH12	12190	deletion	ABUW_2419	transcriptional regulator, LysR family	exuT	Hexuronate transporter
ABUW_1936	2055079	F19-10-CH3, F19-10-CH8	1	snp		transcriptionalregulator, LysR family			1096030	F19-10-4, F19-10-MH6	1052	insertion	pcaF1	beta-ketoadipyl CoA thiolase	hypothetical
ABUW_1935	2056094	F19-10-2, F19-10-9	2	deletion		fumarylacetoacetate hydrolase			1112244	F19-10-9	1051	insertion	astA2	arginine N-succinyltransferase	cycA	D-alanine/D-serine/glycine permease
	2056237	F19-10-CH6, F19-10-8	1	snp					1112251	F19-10-2	1051	insertion
ABUW_1924	2076802	F19-10-CH6, F19-10-8, F19-10-MH12	3	deletion		transcriptionalregulator, GntR family			1234327	F19-10-8	49	deletion	ABUW_2700	hypothetical	ABUW_2699	hypothetical
	2077250	F19-10-2, F19-10-CH3, F19-10-CH8, F19-10-9	1	snp					1234376	F19-10-8	49	insertion
hypothetical	2090336	F19-10-8	2	deletion		Unknown			1234427	F19-10-8	7094	deletion
gpmA	2125323	F19-10-2, F19-10-CH3, F19-10-4, F19-10-MH6, F19-10-CH8, F19-10-9	1	snp		2,3-bisphosphoglycerate-dependent phosphoglycerate mutase			1247385	F19-10-MH12	1051	insertion	ABUW_2681	hypothetical	ABUW_2679	hypothetical
ABUW_1883	2129382	F19-10-2, F19-10-9	1	snp		FAH family protein			1249591	F19-10-MH12	1052	insertion	ABUW_2678	17 kDa surface antigen	hypothetical
ABUW_1861	2152327	F19-10-MH12	1	snp		ringhydroxylating dioxygenase, Rieske			1250046	F19-02, F19-10-8	44075	deletion
pyrG	2189133	F15-01A, F15-01B, F15-02, F15-06, F19-10-2, F19-10-CH3, F19-10-4, F19-10-CH6, F19-10-MH6, F19-10-8, F19-10-CH8, F19-10-9, F19-10-MH12	1	snp		CTP synthase			1313077	F19-10-CH3	19475	deletion	ABUW_2633	transcriptional regulator	ybiF	inner membrane transport protein YbiF
ABUW_1800	2216179	F19-10-2, F19-10-9	1	snp		ferrichrome-iron receptor			1313126	F19-10-CH8	19524	deletion
	2216267		1						1347431	F19-10-MH12	52816	deletion	ABUW_2595	hypothetical	ybdR	Glutathione-dependent formaldehyde dehydrogenase
	2217382		1						1400656	F19-10-2	1043	insertion	ABUW_2556	hypothetical	soxR	redox-sensitive transcriptional activator SoxR
yqiJ	2219489	F19-10-CH3	1	snp		Inner membrane protein YqiJ			1403575	F19-10-MH12	1193	insertion	dapA	Dihydrodipicolinate synthetase	ywfM	Permease of the drug/metabolite transporter (DMT) superfamily
hypothetical	2220185	F19-10-MH12	1	snp		Inner membrane protein			1517021	F19-10-MH12	3610	deletion	ABUW_2437	heme oxygenase-like protein	katE	catalase
cydA	2220207	F19-10-2, F19-10-CH3, F19-10-CH8, F19-10-9	1	snp		cytochrome D ubiquinol oxidase subunit I			1577977	F19-10-MH6	1052	insertion	ABUW_2383	signal peptide protein	tauA	taurine ABC transporter, periplasmic binding protein
hypothetical	2230585	F19-10-2, F19-10-9	1	snp		Unknown			1605359	F19-10-MH12	130	deletion	aspQ	L-asparaginase 2	dctA	Sodium-dicarboxylate symporter
ykoW	2245494	F19-10-2, F19-10-CH3, F19-10-CH8, F19-10-9	2	deletion		Diguanylate cyclase / phosphodiesterase with PAS / PAC sensor(S)			1605489	F19-10-MH12	1045	insertion
rimO	2277589	F19-10-2, F19-10-9	1	snp		Ribosomal protein S12 methyl thiotransferase RimO			1643704	F19-10-8	1316	deletion	ABUW_2319	putative membrane protein	transposase gene	transposase of ISAba34
accB	2315146	F19-10-MH12	1	snp		acetyl-CoA carboxylase, biotin carboxyl carrier protein			1643707	F19-10-CH6	1315
ABUW_1695	2316804	F19-10-CH6, F19-10-8	1	snp		Signal peptide protein			1688794	F19-10-2, F19-10-9	1052	insertion	ABUW_2275	transcriptional regulator, TetR family	ABUW_2274	cupin family protein
gbsB	2373908	F19-10-2, F19-10-9	1	snp		Choline dehydrogenase			1906575	F19-10-MH12	1052	insertion	aspA	fumarate lyase	ABUW_2103	hypothetical
dnaX	2377861	F19-10-CH6, F19-10-8	1	snp		DNA polymerase III subunit gamma/tau			1918599	F19-10-2, F19-10-9	1051	insertion	ABUW_0797	putative lipoprotein	ABUW_2093	GntP family transporter
	2378410	F19-10-8	1						1918693	F19-10-MH12	1053
ABUW_1637	2472470	F19-10-2, F19-10-CH3, F19-10-CH8, F19-10-9	1	snp		oxidoreductase short-chain dehydrogenase/reductase family			1918842	F19-10-4	1052
ABUW_1605	2503139	F19-10-8	1	snp		RNA pseudo uridine synthase family protein			1921532	F19-10-MH12	1051	insertion	bdhA	3-hydroxybutyrate dehydrogenase	xylS	transcriptional regulator, AraC family
ABUW_1600	2505970	F19-10-CH3, F19-10-CH8	1	snp		UPF0756 membrane protein A1S_2121			1963700	F19-10-MH12	1052	insertion	ABUW_2051	hypothetical	hypothetical
pgaD	2552659	F19-10-MH12	1	snp		Poly-beta-1,6-N-acetyl-D-glucosamine biosynthesis protein PgaD			2019204	F19-10-MH12	1052	insertion	hypothetical		hypothetical
pgaC	2553475	F19-10-MH12	1	snp		glycosyl transferase, family 2 protein			2110370	F19-10-MH12	1052	insertion	ABUW_1885	hypothetical	katE	catalase
	2553959	F19-10-2, F19-10-9	2	insertion					2117104	F19-10-MH12	1052	insertion	ABUW_0731	NADPH:quinone oxidoreductase	ABUW_0184	Na+/solute symporter
pgaB	2555101	F16-05	1	snp		polysaccharide deacetylase			2126952	F19-10-MH12	1052	insertion	hypothetical		aldH	2-ketoglutarate semialdehyde dehydrogenase
	2555580	F19-10-MH12	1						2217414	F19-10-4, F19-10-MH6	1193	insertion	ABUW_1800	ferrichrome-iron receptor	ABUW_1799	sugar kinase, ribokinase family
	2555659	F15-01B, F15-06, F19-10-2, F19-10-CH3, F19-10-4, F19-10-CH6, F19-10-MH6, F19-10-CH8, F19-10-9, F19-10-MH12	1						2217422	F19-10-2, F19-10-CH3, F19-10-CH8, F19-10-9	1192	insertion
	2555743	F19-10-MH12	1						2361529	F19-10-CH8	43132	deletion	ABUW_2322	phage integrase	ABUW_1693	heme oxygenase-like protein
nahR	2595267	F19-10-CH8	1	snp		transcriptional regulator, LysR family			2361545	F19-10-CH6	23	insertion
csuB	2621526	F19-10-MH12	2	deletion		type I pilus protein CsuB			2364187	F19-10-MH12	1052	insertion	ABUW_1692	transcriptional regulator, TetR family	ABUW_1691	PepSY-associated TM helix domain-containing protein
	2621655	F19-10-2, F19-10-9	1	snp					2398886	F19-10-MH12	1052	insertion	ABUW_1665	hypothetical	ABUW_1664	RDD domain-containing protein
ABUW_1456	2665131	F19-10-CH3, F19-10-CH8	1	snp		patatin family phospholipase			2407941	F19-10-MH6	1044	insertion	ABUW_1655	TonB-dependent siderophore receptor	ABUW_1654	acetyltransferase, gnat family
rpsU	2670130	F19-10-2	1	snp		ribosomal protein S21			2410238	F19-10-MH12	1041	insertion	ABUW_1651	hypothetical	ABUW_1649	hypothetical
ABUW_1447	2675030	F19-10-MH12	1	snp		Peptidase_M48 domain-containing protein			2421900	F15-06	1213	insertion	ABUW_3471	Hca operon transcriptional activator	transposase gene	transposase of ISAba34
ABUW_1350	2719436	F19-10-CH3, F19-10-CH8	1	snp		DUF4010 domain-containing protein				F19-10-CH3, F19-10-CH8	1211
metF	2767892	F19-10-2, F19-10-9	1	snp		5,10-methylene tetrahydrofolate reductase			2558354	F19-10-CH6	1028	insertion	pgaA	outer membrane protein	ABUW_1556	Putative phosphoenolpyruvate synthase regulatory protein
dtpT	2785448	F19-10-MH12	1	snp		dipeptide / tripeptide permease			2558355	F19-10-4, F19-10-MH6	270	deletion
ABUW_1184	2816665	F19-10-2, F19-10-9	1	snp		ABC transporter, ATP-binding protein			2558365	F15-01B, F15-02, F19-10-MH12	1052	insertion
basG	2818236	F19-10-MH12	1	snp		histidine decarboxylase				F19-10-8	1039
bauA	2826283	F19-10-CH6, F19-10-8	1	snp		ferric acinetobactin receptor			2558371	F15-06, F19-10-2, F19-10-9	1052	insertion
	2826654	F19-10-2, F19-10-9	1							F19-10-CH3, F19-10-CH8	1042
basB	2832231	F19-10-CH6, F19-10-8	1	snp		non-ribosomal peptide synthetase			2558458	F19-10-2, F19-10-9	86	deletion
efp	2850743	F19-10-CH6, F19-10-8	1	snp		translation elongation factor P			2622988	F15-01A	1052	insertion	csuA/B	Fimbrial major subunit CsuA/B family protein	ABUW_1486	transcriptional regulator, TetR family protein
ABUW_1136	2857347	F19-10-MH12	1	snp		sodium / bile acid symporter family protein			2622993	F19-10-4	1052	insertion
aroP3	2882913	F19-10-CH6, F19-10-8	1	snp		aromatic amino acid transport protein			2623327	F19-10-MH12	113	deletion
ABUW_1111	2886388	F19-10-CH3, F19-10-CH8	1	snp		aldehyde dehydrogenase			2637723	F19-10-MH12	1052	insertion	gabP	Gamma-aminobutyrate transport protein	mmsA2	methylmalonate-semialdehyde dehydrogenase
icaA	2939211	F19-10-MH12	3	insertion		N-acetylglucosaminyl transferase			2641889	F19-10-4	1052	insertion	ABUW_1462	transcriptional regulator, LysR family	hypothetical
proB	2950528	F19-10-2	1	snp		glutamate 5-kinase			2698697	F19-10-4	1052	insertion	pepD	aminoacyl-histidine dipeptidase	ABUW_1367	Type III secretion protein
pabC	2980993	F19-10-MH12	1	snp		aminodeoxychorismate lyase			2930185	F19-10-9	1192	insertion	idh	isocitrate dehydrogenase, NADP-dependent	ABUW_1071	peptidase M61
purL	2996955	F19-10-MH12	1	snp		phosphoribosyl formyl glycinamidine synthase			2930194	F19-10-2	1193	insertion
comA	3027183	F19-10-CH3, F19-10-CH8	1	snp		competence factor involved in DNA uptake			2954212	F19-10-4, F19-10-MH6	1052	insertion	ABUW_1051	hypothetical	gap	glyceraldehyde-3-phosphate dehydrogenase
ABUW_0967	3036275	F19-10-CH6, F19-10-8	1	snp		putative RND family drug transporter			3064900	F19-10-9	1052	insertion	ydeP	Putative oxidoreductase molybdopterin	glxK	Glycerate kinase
ABUW_0949	3057779	F19-10-2, F19-10-9	1	snp		hypothetical			3068431	F19-10-4	1052	insertion	drgA	NAD(P)H nitroreductase	hypothetical
hypothetical	3069429	F19-10-CH6, F19-10-8	1	snp		Unknown			3078688	F19-10-MH12	1052	insertion	ABUW_0932	non-ribosomal peptide synthetase	ABUW_0931	hypothetical
ABUW_2539	3081722	F19-10-CH6, F19-10-8	1	snp		transposase inhibitor			3078823	F19-10-MH12	1052	insertion
vII	3085622	F19-10-CH3, F19-10-CH8	1	snp		lytic transglycosylase, catalytic			3137764	F19-10-MH12	1052	insertion	hypothetical		nhx7	putative Na+/H+ antiporter
ftsH	3112575	F19-10-MH12	1	snp		cell division protein FtsH			3312870	F19-10-MH12	1052	insertion	gstcD	Putative methyltransferase	yqfA	Putative hemolysin III (HLY-III)
ABUW_0897	3114621	F19-10-MH12	1	snp		Putative RNA-binding protein			3396934	F19-10-MH12	11545	deletion	16S ribosomal RNA		ABUW_0507	hypothetical
bapA	3133668	F15-01B, F15-02, F15-06, F19-10-2, F19-10-CH3, F19-10-4, F19-10-CH6, F19-10-MH6, F19-10-8, F19-10-CH8, F19-10-9, F19-10-MH12	1	snp		Biofilm-associated protein BapA			3542749	F19-10-MH12	1043	insertion	gdh	glutamate dehydrogenase	mmuP	Putative APC family, S-methylmethionine transporter (MmuP)
sucA	3149032	F19-10-2, F19-10-9	1	snp		oxoglutarate dehydrogenase (succinyl-transferring)			3543223	F19-10-MH12	473	deletion
hypothetical	3155706	F19-10-CH6, F19-10-8	2	deletion		Unknown			3791019	F19-10-4	1052	insertion	hypothetical		hypothetical
ispB	3174686	F19-10-2, F19-10-9	1	snp		trans-hexaprenyl transtransferase			3792411	F19-10-4	1052	insertion	hypothetical		ABUW_0121	hypothetical
hypothetical	3189844	F19-10-2	1	snp		Unknown			3851533	F19-10-4	5693	insertion	ABUW_3710	putative acetyltransferase	5S ribosomal RNA
ABUW_0830	3195458	F19-10-MH12	1	snp		hypothetical				F19-10-MH6	5666
pmrB	3196703	F15-01A, F15-01B, F15-02, F15-06, F16-05, F19-10-2, F19-10-CH3, F19-10-4, F19-10-CH6, F19-10-MH6, F19-10-8, F19-10-CH8, F19-10-9, F19-10-MH12	1	snp		Histidine kinase PmrB			3851570	F19-10-CH3	5520	insertion
	3197091	F19-10-MH12	1						3851570	F19-10-CH3	5659	deletion
	3197092	F19-10-CH3, F19-10-CH8	1						3851571	F19-10-CH8	5530	insertion
hchA	3211313	F19-10-MH12	1	snp		chaperone protein				F19-10-9	5498
fimT	3295357	F19-10-2, F19-10-9	1	snp		type 4 fimbrial biogenesis protein FimT			3851571	F19-10-CH8	5658	deletion
yhjE	3314081	F19-10-CH3, F19-10-CH8	1	snp		metabolite transport protein				F19-10-9	5609
accD	3324051	F19-10-4, F19-10-MH6	1	snp		acetyl-CoA carboxylase, carboxyl transferase, beta subunit			3857181	F19-10-9	5536	deletion	16S ribosomal RNA		ABUW_3716	transcriptional regulator domain-containing protein
psaB	3399155	F19-10-MH12	1	snp		OmpA / MotB			3857230	F19-10-2	5507	deletion
slt	3437614	F19-10-9	1	snp		lytic transglycosylase, catalytic				F19-10-CH3	5507
ABUW_0439	3463037	F19-10-2, F19-10-CH3, F19-10-4, F19-10-MH6, F19-10-CH8, F19-10-9	2	deletion		rhomboid family peptidase				F19-10-CH8	5568
rpoA	3470211	F19-10-2, F19-10-CH3, F19-10-CH8, F19-10-9	1	snp		DNA-directed RNA polymerase, alpha subunit			3916215	F19-10-MH12	1052	insertion	ABUW_3773	acyl-CoA synthetase/AMP-acid ligase	solR	Probable transcriptional activator of quorum sensing autoinducer synthesis transcription regulator protein
deaD	3505789	F19-10-CH6, F19-10-8, F19-10-MH12	1	snp		DEAD / DEAH boxhelicase			3916561	F19-10-MH12	1052	insertion
	3505798		1						3917908	F19-10-4	1052	insertion	solR	Probable transcriptional activator of quorum sensing autoinducer synthesis transcription regulator protein	ABUW_3775	hypothetical
ABUW_0375	3514048	F19-10-MH12	1	snp		Signal peptide			3917917	F19-10-MH12	1052	insertion
mmgC	3517179	F18-02	2	deletion		acyl-CoA dehydrogenase			3951294	F19-10-MH12	1052	insertion	fabB	3-oxoacyl-[acyl-carrier-protein] synthase 1	hypothetical
ydfC	3529243	F19-10-MH12	1	snp		Transporter, 10 TMS drug/metabolite exporter (DME) family			4023651	F19-10-2, F19-10-CH3, F19-10-CH8	5599	insertion	ABUW_3865	putative flavoprotein	5S ribosomal RNA
mmuP	3544178	F16-05	1	snp		Putative APC family, S-methylmethionine transporter (MmuP)				F19-10-9	5579
gltB	3592561	F19-10-CH6, F19-10-8	1	snp		glutamate synthase, large subunit			4041600	F19-10-MH12	324	deletion	mltB	putative transglycosylase	purK	phosphoribosylaminoimidazole carboxylase, ATPase subunit
ftsI	3612362	F15-01A	1	snp		Peptidoglycan D,D-transpeptidase FtsI			4041924	F19-10-MH12	1043	insertion
	3612574	F15-02	1						4061787	F19-10-4	10761	deletion	rpmH	ribosomal protein L34	dnaA	chromosomal replication initiator protein DnaA
ABUW_0244	3656360	F19-10-MH12	1	snp		DMT family transporter				F19-10-MH6	10762
hypothetical	3675302	F19-10-CH6, F19-10-8	2	insertion		Unknown			4061788	F19-02	2959	deletion
gabP	3697271	F19-10-CH3, F19-10-CH8	1	snp		GABA permease				F19-10-CH6	10648
	3697332	F19-10-CH6, F19-10-8	1							F19-10-8	10465
ABUW_0172	3731075	F19-10-2, F19-10-9	1	snp		Ribosomal RNA small subunit methyltransferase E
guaB	3742122	F19-10-CH3, F19-10-CH8	1	snp		inosine-5'-monophosphate dehydrogenase
hypothetical	3795707	F19-10-CH3, F19-10-CH8	1	snp		Unknown
argS	3886237	F19-10-CH3, F19-10-CH8	1	snp		arginyl-tRNA synthetase
ABUW_3773	3915008	F19-10-CH3, F19-10-CH8	1	snp		acyl-CoA synthetase / AMP-acid ligase
dadA2	3934669	F19-10-MH12	1	snp		D-amino acid dehydrogenase small subunit
foxA	3937460	F19-10-CH3, F19-10-CH8	1	snp		Putative ferrichrome-iron receptor protein
lldD	3967179	F19-10-2, F19-10-9	1	snp		L-lactate dehydrogenase (cytochrome)
hypothetical	3981476	F18-02, F19-02	1	snp		Unknown
ptk	3990566	F19-10-2, F19-10-9	1	snp		tyrosine-protein kinase
5S ribosomal RNA gene	4023726	F19-10-MH12	1	snp		5S ribosomal RNA
ABUW_3890	4047894	F19-10-CH6, F19-10-8	1	snp		PAP2 superfamily protein
guaD2	4052990	F19-10-2, F19-10-9	1	snp		guanine deaminase
czcD	4056163	F15-02, F19-10-2, F19-10-CH3, F19-10-CH8, F19-10-9	6	deletion		Cation efflux protein
		F19-10-CH6, F19-10-8	7	insertion
5S ribosomal RNA gene	23447	F19-10-MH6	5797	deletion		5S ribosomal RNA
	23474	F19-10-4
ABUW_0082	89766	F19-10-MH12	1692	deletion		X-Pro dipeptidyl-peptidase
cbbZ	91458	F19-10-MH12	1002	insertion		haloacid dehydrogenase
transposase gene	121183	F19-10-9	4662	insertion		Transposition protein
			6799	deletion
	121233	F19-10-2	4612	insertion
			6602	deletion
hypothetical	127836	F19-10-2	8448	deletion		Unknown
	127878		95	insertion
	127974		95	deletion
hypothetical	137309	F19-10-CH6	3753	deletion		Unknown
hypothetical	139761	F19-10-4	1052	insertion		Unknown
hypothetical	140656	F19-10-8	823	insertion		Unknown
	140871	F16-05	191	deletion
hvrA	176884	F19-10-4	1040	insertion		Putative DNA binding protein
	176888	F19-10-MH6	1051
sel-1	393824	F18-02, F19-02	9	deletion		Sel1 domain protein
ggdef	457967	F19-10-MH12	1110	insertion		ggdef domain/eal domain protein
	457971	F19-10-CH6, F19-10-8
hypothetical	562292	F19-10-MH12	12	deletion		Lipoprotein
filE	604179	F16-05, F19-10-CH6	67	deletion		Putative pilus assembly protein FilE
	604180	F19-10-9	40	insertion
	604181	F19-10-8	9	insertion
	604201	F19-10-MH6	31	insertion
	604234	F19-10-CH8	30	insertion
	604240	F15-01B	9	insertion
	604249	F15-02	9	insertion
	604257	F15-01A	9	insertion
	604277	F18-02	9	insertion
	604305	F19-10-2	39	insertion
		F19-10-CH3, F19-10-4	30
	604306	F15-06	9	insertion
		F19-10-CH8	17495
argJ	621802	F19-10-CH8	17495	deletion		glutamate N-acetyltransferase / amino-acid acetyltransferase
add2	623956	F19-10-CH3, F19-10-CH8	116	deletion		adenosine deaminase
		F19-10-MH6	60
hypothetical	744307	F19-10-MH12	1052	insertion		Unknown
algC	803168	F15-01A, F15-01B, F15-02, F19-10-CH6, F19-10-8	1193	insertion		phosphomannomutase
	803174	F19-10-2, F19-10-CH3, F19-10-4, F19-10-MH6, F19-10-CH8, F19-10-9	1193	insertion
	803175	F15-06	1194	insertion
	803180	F19-10-MH12	1194	insertion
ABUW_3037	807301	F19-10-4, F19-10-MH6	1052	insertion		Hemerythrin domain-containing protein
	807319	F19-10-MH12	1051	insertion
hypothetical	833535	F19-10-MH12	11423	deletion		Unknown
hypothetical	870850	F19-10-CH3, F19-10-CH8	1193	insertion		Unknown
hypothetical	884630	F19-10-MH12	516	deletion		Unknown
	885146	F19-10-MH12	1013	insertion
hypothetical	885883	F19-10-MH12	1052	insertion		Unknown
ABUW_2985	907272	F19-10-MH12	30114	deletion		TonB-dependent receptor
pgaC	937386	F19-10-MH12	1043	insertion		Poly-beta-1,6-N-acetyl-D-glucosamine synthase
pecR	948961	F19-10-4, F19-10-MH6	73474	deletion		Beta-ketoacyl-ACP reductase
pfeA	982519	F19-10-2	21364	insertion		TonBdependent outer membrane siderophore receptor protein
		F19-10-9	21165
rubA	998871	F19-10-9	16351	deletion		rubredoxin
ABUW_2861	1037789	F19-10-MH12	1052	insertion		hypothetical
mltD	1057355	F19-10-MH12	1052	insertion		lytic transglycosylase
atsA	1080074	F19-10-MH12	1193	insertion		arylsulfatase
HP	1096794	F19-10-2	1051	insertion		Transcriptional regulator
	1096796	F19-10-MH12	1041	insertion
ABUW_2705	1230820	F19-10-MH12	12815	deletion		hypothetical
proC	1241521	F19-10-8	8406	insertion		pyrroline-5-carboxylate reductase
ABUW_2685	1243635	F19-10-MH12	1041	insertion		hypothetical
hypothetical	1256758	F19-10-MH12	1052	insertion		Unknown
ABUW_2653	1293601	F19-10-CH3	19467	insertion		shufflon-specific DNA recombinase
		F19-10-CH8	19516
	1293612	F19-10-2, F19-10-4, F19-10-MH6, F19-10-9, F19-10-CH3, F19-10-CH8	8	deletion
hypothetical	1341918	F19-10-2, F19-10-9	1316	insertion		Unknown
ABUW_2556	1400247	F19-10-MH12	1041	insertion		hypothetical
soxR	1400919	F19-10-2	262	deletion		redox-sensitive transcriptional activator SoxR
	1400923	F19-10-9	1052	insertion
ABUW_1958	1431155	F19-10-MH12	1052	insertion		type III restriction enzyme, res subunit
	1431709	F19-10-MH12	2002	deletion
	1433711	F19-10-MH12	1043	insertion
ABUW_2442	1513372	F19-10-MH12	1052	insertion		hypothetical
ABUW_2437	1516227	F19-10-MH12	1052	insertion		hemeoxygenase-like protein
ABUW_2434	1520631	F19-10-MH12	1024	insertion		hypothetical
srpH	1546226	F19-10-MH12	1052	insertion		serine acetyltransferase
gltC	1551140	F19-10-4, F19-10-MH6	232689	deletion		transcriptional regulator, LysR family
ABUW_2325	1638208	F19-10-MH12	1052	insertion		transcriptionalregulator, TetR family
ABUW_2316	1647333	F19-10-MH12	1051	insertion		hypothetical
mrkC	1651613	F19-10-4, F19-10-MH6	1052	insertion		fimbrial biogenesis outer membrane usher protein
cobC	1830823	F19-10-MH12	354	deletion		fructose-2,6-bisphosphatase
ABUW_2172	1831177	F19-10-MH12	1027	insertion		histidine acid phosphatase family protein
ABUW_2167	1838443	F19-10-MH12	1639	deletion		iron-regulated membrane protein
ABUW_2165	1840082	F19-10-MH12	1008	insertion		outer-membranereceptor for Fe(III)-coprogen,Fe(III)-ferrioxamine B and Fe(III)-rhodotrulic acid
	1840101	F19-10-MH12	7	deletion
ABUW_2155	1854392	F19-10-MH12	1051	insertion		hypothetical
ABUW_2154	1854801	F19-10-9	1052	insertion		hypothetical
ABUW_2058	1955625	F19-10-MH12	1052	insertion		hypothetical
hypothetical	1955674	F19-10-4	1043	insertion		Unknown
cupA	1962301	F15-01A, F15-02, F19-10-MH12	150	deletion		Fimbrial subunit
	1962302	F15-01B, F16-05, F19-10-CH6, F19-10-8	149	deletion
	1962452	F15-06, F19-10-CH8	149	deletion
		F19-10-2, F19-10-CH3, F19-10-MH6, F19-10-9	150
hypothetical	1963435	F19-10-4	7760	deletion		Unknown
gsiA	1972590	F19-10-MH12	18552	deletion		glutathione import ATP-binding protein GsiA
tatC	1986634	F19-10-2	1052	insertion		twin arginine-targeting protein translocase TatC
ssuA	1991142	F19-10-MH12	1028	insertion		Sulfonate / nitrate / taurine transport system substrate-binding protein
fyuA	2000304	F19-10-MH12	1052	insertion		Receptor-mostly Fe transport
emrA	2036586	F19-10-9	1052	insertion		Colistin resistance protein EmrA
hypothetical	2082044	F19-10-4	1052	insertion		Unknown
aes	2107724	F19-10-MH12	1052	insertion		Acetyl esterase
ABUW_1885	2110258	F19-10-MH12	1052	insertion		hypothetical
katE	2112175	F19-10-2, F19-10-9	301	deletion		catalase
calB	2115730	F19-10-2, F19-10-9	1314	insertion		aldehyde dehydrogenase
pcaD1	2178639	F19-10-9	40	insertion		3-oxoadipate enol-lactonase
	2178680	F19-10-2	40	insertion
ABUW_1797	2219383	F19-10-4, F19-10-MH6	1052	insertion		hypothetical
	2219432	F19-10-2, F19-10-9	1052	insertion
ABUW_1758	2255937	F19-10-MH12	1052	insertion		hypothetical
hcaT	2318396	F19-10-CH6	43149	deletion		metabolite transporter, MFS superfamily
		F19-10-CH8	6	insertion
	2318417	F18-02, F19-02, F19-10-8, F19-10-MH12	43128	deletion
dnaX	2377932	F19-10-4	19	insertion		DNA polymerase III subunit gamma/tau
	2377990	F19-10-MH12	6	deletion
	2378011	F16-05	6	deletion
	2378019	F19-10-2, F19-10-9	19	insertion
	2378043	F19-10-MH6	12	insertion
	2378044	F19-10-CH6, F19-10-8	6	insertion
	2378071	F19-10-CH3, F19-10-CH8	6	insertion
cpaA	2381061	F19-10-4	1192	insertion		Metallo endopeptidase CpaA
ABUW_1664	2399317	F19-10-2, F19-10-9	1044	insertion		RDD domain-containing protein
ABUW_1655	2406886	F19-10-MH12	3352	deletion		TonB-dependent siderophore receptor
ABUW_1653	2408637	F19-10-4	1044	insertion		hypothetical
ABUW_3471	2423209	F19-10-MH12	36623	deletion		Hca operon transcriptional activator
hypothetical	2453180	F19-10-8	2272	deletion		Unknown
	2453375	F19-10-CH6	2272	deletion
transposase gene	2459732	F19-10-CH3, F19-10-CH8	37831	deletion		Transposase
	2459734	F15-06	37833	deletion
ABUW_1637	2472269	F19-10-2, F19-10-9	72951	deletion		oxidoreductase short-chain dehydrogenase / reductase family
		F19-10-4	63631
		F19-10-MH6	64327
	2472276	F19-10-CH3, F19-10-CH8	1051	insertion
pgaB	2554579	F19-10-8	3786	deletion		polysaccharide deacetylase
pgaA	2558042	F19-10-CH6	312	deletion		Outer membrane protein
	2558084	F19-10-4, F19-10-MH6	1029	insertion
ABUW_1499	2610036	F19-10-MH12	1052	insertion		hypothetical
csuC	2620461	F19-10-9	1042	insertion		Csu fimbrial biogenesis chaperone CsuC
	2621028	F19-10-9	566	deletion
	2621033	F19-10-2	1050	insertion
csuB	2621577	F19-10-MH12	1052	insertion		type I pilus protein CsuB
	2621582	F19-10-2	1052	insertion
csuA/B	2622319	F19-10-MH12	1052	insertion		Fimbrial major subunit CsuA/B family protein
	2622731	F15-06, F19-10-2, F19-10-CH3, F19-10-4, F19-10-MH6, F19-10-CH8, F19-10-9	1193	insertion
ABUW_1486	2623440	F19-10-MH12	1042	insertion		transcriptional regulator, TetR family protein
ABUW_1473	2631199	F19-10-MH6	1052	insertion		hypothetical
ABUW_1466	2635994	F19-10-MH6	1052	insertion		hypothetical
hypothetical	2646033	F19-10-MH6	1044	insertion		Unknown
hypothetical	2649909	F19-10-MH6	3875	deletion		Unknown
qacF	2726238	F19-10-MH12	1052	insertion		small multidrug resistance protein
basE	2819564	F19-10-MH12	24830	deletion		2,3-dihydroxybenzoate-AMP ligase
hypothetical	2844394	F19-10-MH12	1053	insertion		Unknown
hypothetical	2847076	F19-10-9	1052	insertion		Unknown
	2847080	F19-10-MH12	1052	insertion
pstB	2877440	F19-10-MH12	1558	deletion		phosphate ABC transporter, ATP-binding protein
pstA	2878998	F19-10-MH12	1039	insertion		phosphate ABC transporter, permease protein
hypothetical	2952824	F19-10-2, F19-10-9	1052	insertion		Unknown
	2953216	F19-10-MH12	1052	insertion
ABUW_0985	3014384	F19-10-MH12	1051	insertion		hypothetical
ABUW_0984	3017720	F19-10-MH12	1052	insertion		hypothetical
hypothetical	3071839	F19-10-MH12	1051	insertion		Unknown
ABUW_0896	3115299	F19-10-MH12	1052	insertion		hypothetical
hypothetical	3126118	F19-10-2, F19-10-9	1052	insertion		Unknown
bapA	3127303	F19-10-2, F19-10-9	3380	insertion		Biofilm-associated protein BapA
	3128926	F15-06, F19-10-CH3, F19-10-4, F19-10-MH6, F19-10-CH8, F19-10-9	1193	insertion
		F19-10-2	5554
	3131312	F16-05	615	deletion
	3132928	F19-10-4, F19-10-MH6	1839	deletion
	3133292	F19-10-2	4365	deletion
	3133337	F19-10-2	57	insertion
	3133395	F19-10-2	57	deletion
	3134475	F15-02	1876	deletion
	3135478	F19-10-2, F19-10-4, F19-10-9	628	deletion
	3136414	F15-06, F19-10-CH3, F19-10-MH6, F19-10-CH8	628	deletion
ABUW_0588	3359389	F19-10-MH12	1052	insertion		hypothetical
slt	3436184	F19-10-MH12	1051	insertion		lytic transglycosylase, catalytic
deaD	3505771	F19-10-CH6, F19-10-8	91	deletion		DEAD / DEAH boxhelicase
	3506010	F19-10-MH12	90	deletion
yjjK	3635555	F19-10-CH6	66	deletion		Energy-dependent translational throttle protein EttA
hypothetical	3668510	F19-10-MH12	1051	insertion		Unknown
hypothetical	3675512	F19-10-MH12	1052	insertion		Unknown
hypothetical	3791684	F19-10-9	1043	insertion		Unknown
hypothetical	3793960	F19-10-9	2275	deletion		Unknown
	3793964	F19-10-2	1052	insertion
ABUW_0118	3794514	F19-10-MH12	1052	insertion		hypothetical
hypothetical	3795281	F19-10-4	1043	insertion		Unknown
hypothetical	3796423	F19-10-MH6	1043	insertion		Unknown
vgrG	3801263	F19-10-2	5624	insertion		Type VI secretion system tip protein VgrG
		F19-10-9	5771
hypothetical	3809149	F19-10-MH6	12725	deletion		Unknown
comM	3816243	F19-10-4	20961	deletion		Competence protein ComM
5S ribosomal RNA gene	3851658	F19-10-2	5382	insertion		5S ribosomal RNA
			5571	deletion
mpl	4044909	F19-10-MH6	1052	insertion		UDP-N-acetylmuramate:L-alanyl-gamma-D-glutamyl- meso-diaminopimelate ligase

### Sheet: Table S4
TABLE S4. Bacterial strains and primers used in this study.
Strains
Strain name		Description/phenotype			Reference
40288		A. baumannii veterinary clinical strain 40288; carbapenem resistant			(1)
DSM30011		A. baumannii environmental strain			(2)
F14-11		A. baumannii veterinary clinical strain isolated in November 2014			This study
F15-01A		A. baumannii veterinary clinical strain isolated in January 2015			This study
F15-01B		A. baumannii veterinary clinical strain isolated in January 2015			This study
F15-02		A. baumannii veterinary clinical strain isolated in February 2015			This study
F15-06		A. baumannii veterinary clinical strain isolated in June 2015			This study
F16-05		A. baumannii veterinary clinical strain isolated in May 2016			This study
F18-02		A. baumannii veterinary clinical strain isolated in February 2018			This study
F19-02		A. baumannii veterinary clinical strain isolated in February 2019			This study
F19-10-2		A. baumannii supplementary strain isolated in October 2019 isolated on LB-agar			This study
F19-10-4		A. baumannii supplementary strain isolated in October 2019 isolated on LB-agar			This study
F19-10-8		A. baumannii supplementary strain isolated in October 2019 isolated on LB-agar			This study
F19-10-9		A. baumannii supplementary strain isolated in October 2019 isolated on LB-agar			This study
F19-10-MH6		A. baumannii supplementary strain isolated in October 2019 isolated on Mueller-Hinton-agar			This study
F19-10-MH12		A. baumannii supplementary strain isolated in October 2019 isolated on Mueller-Hinton-agar			This study
F19-10-CH3		A. baumannii supplementary strain isolated in October 2019 isolated on CHROMagar			This study
F19-10-CH6		A. baumannii supplementary strain isolated in October 2019 isolated on CHROMagar			This study
F19-10-CH8		A. baumannii supplementary strain isolated in October 2019 isolated on CHROMagar			This study
Fluorescent derivatives		attTn7::sf-gfp, aac			This study
F14-11 ∆higA-higB::sacB-aac4		F14-11 derivative with replacement of higAB toxin-antitoxin genes with sacB-aac4 cassette			This study
F14-11∆prp		F14-11 derivative deleted for the prp operon			This study
F14-11∆pilA::kan		F14-11 derivative with an insertion of a kanamycin resistance cassette in the pilA gene			This study
F14-11 p-		F14-11 plasmid-less derivative			This study
F14-11∆pmrB		F14-11 derivative deleted for pmrB			This study
F14-11 PmrB(P170T)		F14-11 derivative encoding the PmrB(P170T) substitution			This study
A118		A. baumannii strain A118 wild-type			(3)
M2		A. nosocomialis strain M2 wild-type			(4)
AB5075		A. baumannii model strain AB5075 wild-type			(5)
17978		A. baumannii model strain ATCC 17978 wild-type			(6)
Primers
Genetic construct	Name		Primer Sequence 5’ to 3’	Template; Annealing site (reference)
Chromosomal modifications using overlap extension PCR
∆higA-higB::sacB-aac4	mlo-132		tgcgacttaacggctgatatacgc	F14-11 genomic DNA; 2kb upstream of the higB-2 gene
	mlo-133		ggaacttcgaagcagctccagcctacacaatccataggtttaagtacgtcaatggcg	F14-11 genomic DNA; Chimeric, apdater-3’ and upstream higB-2
	mlo-186		gattgtgtaggctggagctgcttcgaagttccatcacccatcacatatacctgccgttcac	pMHL-10 (1); upstream of sacB with an adapter sequence
	Apra_Rev3		gccatggtccatatgaatatcctccttagttctcatgagctcagccaatcgactgg	pMHL-10 (1); downstream aacC4 gene with an adapter sequence
	mlo-134		aactaaggaggatattcatatggaccatggc tgctgcacgcttacatattagcgcg	F14-11 genomic DNA; Chimeric adapterand 5’ of higA-2 gene
	mlo-125		cttcagttcacgcatcaagcttgt	F14-11 genomic DNA; 2kb downstream of higA-2 gene
PmrB(P170T) and ∆pmrB	lb-16		tgtgattggtggtgcagcgg	F14-11/F15-01A genomic DNA; 2kb upstream the pmrB SNP encoding the PmrB(P170T) substitution
	lb-17		ggtacggcaacagcggtttc	F14-11/F15-01A genomic DNA; 2kb downstream the pmrB SNP encoding the PmrB(P170T) substitution
	lb-23		cagctccagcctacacaatcctacgaacacctgtgactgc	F14-11 genomic DNA; pmrB gene with an adapter sequence
	lb-28		aggatattcatatggaccatggcgaggtgccccaaatcagtcg	F14-11 genomic DNA; pmrB gene with an adapter sequence
	lb-29		gattgtgtaggctggagctggaggtgccccaaatcagtcg	F14-11 genomic DNA; pmrB gene with an adapter sequence
Fluorescent derivatives	lb-1		cctgtttgatggtggttgtgttg	pASG-1 (7); upstream sf-gfp gene
	lb-2		atactggcgacttctctgaacg	pASG-1 (7); downstream aac gene
	lb-3		gttcatccatgccatgtgtaatcc	F14-11 genomic DNA; 2-kb upstream attTn7 site
	lb-4		gtcaacacaaccaccatcaaacaggctgatttattaagcccgatatgc	F14-11 genomic DNA; attTn7 site with an adapter sequence
	lb-5		gggattacacatggcatggatgaacttattaaagcaggtgatgcc	F14-11 genomic DNA; attTn7 site with an adapter sequence
	oac-6		tggtaatggagcaacagtcg	F14-11 genomic DNA; 2-kb downstream attTn7 site
∆prp	lb-6		cgtaatgcggcccaacgtag	F14-11 genomic DNA; 2-kb upstream prp operon
	lb-7		aggatattcatatggaccatggccgatattcctttaacggcgcg	F14-11 genomic DNA; prpD with an adapter sequence
	lb-8		cagctccagcctacacaatcatcagctgcttgtgctgctg	14-11 genomic DNA; prpA with an adapter sequence
	lb-9		caccgtgagcacttcactgc	F14-11 genomic DNA; 2-kb downstream prp operon
∆pilA::kan	asg-151		tcagaatgcggcttggag	F14-11 genomic DNA; 2-kb upstream pilA gene
	asg-152		tgccaaagttatttgctg	F14-11 genomic DNA; 2-kb downstream pilA gene
	lb-21		ccttcttcacgaggcagcttgtccagtaggaacacc	F14-11 genomic DNA; pilA gene with an adapter sequence
	lb-22		gaacacttgaggcgcaggctgctacattagagcgacc	F14-11 genomic DNA; pilA gene with an adapter sequence
	Kan-R		tgcctcgtgaagaagg	KanR gene cassette ; downstream the kanR gene
	Kan-F		ctgcgcctcaagtgttc	KanR gene cassette ; upstream the kanR gene
References 1 Godeux A-S, Svedholm E, Barreto S, Potron A, Venner S, Charpentier X, Laaberki M-H. 2022. Interbacterial Transfer of Carbapenem Resistance and Large Antibiotic Resistance Islands by Natural Transformation in Pathogenic Acinetobacter. mBio 13:e02631-21. 2 Repizo GD, Gagné S, Foucault-Grunenwald M-L, Borges V, Charpentier X, Limansky AS, Gomes JP, Viale AM, Salcedo SP. 2015. Differenti…
